# Exploring the natural origins of SARS-CoV-2 in the light of recombination

**DOI:** 10.1101/2021.01.22.427830

**Authors:** Spyros Lytras, Joseph Hughes, Darren Martin, Arné de Klerk, Rentia Lourens, Sergei L Kosakovsky Pond, Wei Xia, Xiaowei Jiang, David L Robertson

**Affiliations:** MRC-University of Glasgow Centre for Virus Research, Glasgow, UK; Computational Biology Division, Department of Integrative Biomedical Sciences, University of Cape Town, Cape Town, South Africa; Division of Neurosurgery, Department of Surgery, Neuroscience institute, University of Cape Town, Cape Town, South Africa; Institute for Genomics and Evolutionary Medicine, Department of Biology, Temple University, Pennsylvania, USA; National School of Agricultural Institution and Development, South China Agricultural University, Guangzhou, China; Department of Biological Sciences, Xi’an Jiaotong-Liverpool University (XJTLU), Suzhou, China

**Keywords:** SARS-CoV-2, *Sarbecoviruses*, bats, origins, host range, coronaviruses, recombination, China, Southeast Asia, *Rhinolophus*, pangolins

## Abstract

The lack of an identifiable intermediate host species for the proximal animal ancestor of SARS-CoV-2, and the large geographical distance between Wuhan and where the closest evolutionary related coronaviruses circulating in horseshoe bats (*Sarbecoviruses*) have been identified, is fuelling speculation on the natural origins of SARS-CoV-2. We have comprehensively analysed phylogenetic relations between SARS-CoV-2, and the related bat and pangolin *Sarbecoviruses* sampled so far. Determining the likely recombination events reveals a highly reticulate evolutionary history within this group of coronaviruses. Clustering of the inferred recombination events is non-random with evidence that Spike, the main target for humoral immunity, is beside a recombination hotspot likely driving antigenic shift in the ancestry of bat *Sarbecoviruses*. Coupled with the geographic ranges of their hosts and the sampling locations, across southern China, and into Southeast Asia, we confirm horseshoe bats, *Rhinolophus*, are the likely SARS-CoV-2 progenitor reservoir species. By tracing the recombinant sequence patterns, we conclude that there has been relatively recent geographic movement and co-circulation of these viruses’ ancestors, extending across their bat host ranges in China and Southeast Asia over the last 100 years or so. We confirm that a direct proximal ancestor to SARS-CoV-2 is yet to be sampled, since the closest relative shared a common ancestor with SARS-CoV-2 approximately 40 years ago. Our analysis highlights the need for more wildlife sampling to (i) pinpoint the exact origins of SARS-CoV-2’s animal progenitor, and (ii) survey the extent of the diversity in the related *Sarbecoviruses*’ phylogeny that present high risk for future spillover.

**Highlights:**

- The origin of SARS-CoV-2 can be traced to horseshoe bats, genus *Rhinolophus*, with ranges in both China and Southeast Asia.
- The closest known relatives of SARS-CoV-2 exhibit frequent transmission among their *Rhinolophus* host species.
- *Sarbecoviruses* have undergone extensive recombination throughout their evolutionary history.
- Accounting for the mosaic patterns of these recombinants is important when inferring relatedness to SARS-CoV-2.
- Breakpoint patterns are consistent with recombination hotspots in the coronavirus genome, particularly upstream of the pike open reading frame with a coldspot in S1.

---

More than a year since the emergence of SARS-CoV-2, the origins of this new pandemic human coronavirus remain uncertain. First detected in association with an unusual respiratory disease outbreak in December 2019 at an animal and seafood market in Wuhan city, Hubei province, China (Li et al. 2020) no definitive progenitor of animal origin has been identified. Environmental samples taken from this market have only revealed evidence of infections linked to humans and the finding of cases with no identifiable association to this location suggests either that the market was not the epicenter for the SARS-CoV-2 spillover event, or that multiple independent spillover events occurred^1,2^. Since the 2020 coronavirus pandemic began, both generalized metagenomic and focused sampling and sequencing efforts have uncovered a number of viruses related to SARS-CoV-2, almost all retrieved from locations in China and Southeast Asia^3–8^. Several of these *Sarbecoviruses* are recombinants necessitating careful analysis as the presence of mosaic genomes violates the assumption of there being a single evolutionary history, key to reliable phylogenetic inference from mutation patterns in molecular data.

SARS-CoV-2, responsible for COVID-19, and SARS-CoV, the causative agent of the SARS outbreak in 2002-3^9^, are both members of the *Sarbecovirus* subgenus of *Betacoronaviruses*. A group of viruses which have been primarily found in horseshoe bats (family *Rhinolophidae*). Coronaviruses are known to have a chance of recombining with one another whenever these occur together within mixed infections^10,11^. Here, we comprehensively characterise the recombinant nature of the SARS-CoV-2-like coronaviruses sampled so far, focusing specifically on the phylogenetic clade of *Sarbecoviruses* that SARS-CoV-2 emerged from; hereafter referred to as the “nCoV” clade (Figure 1A)^12^. We present evidence of recombination and a handful of hotspot locations where breakpoints are over-represented, in particular upstream of Spike with a downstream coldspot (where breakpoints are under-represented) in the S1 subunit; likely a product of antigenic selection in ancestral viruses as S1 includes the two immunodominant regions NTD and RBM^13^. By comparing the phylogenies inferred for putatively non-recombinant regions of the genome (i.e., best estimates of SARS-CoV-2 and related *Sarbecoviruses* true evolutionary history) with the viruses’ sampling locations and their host’s geographic range locations, we provide a detailed understanding of the recent evolutionary histories of SARS-CoV-2’s closest known relatives including relative divergence times.

**Figure 1.**

Recombination-minimised phylogeny and recombination hot-/coldspots. Maximum likelihood phylogeny inferred from a recombination-free whole genome alignment of the 78 *Sarbecoviruses* (A), see Methods. The non-nCoV/SARS-CoV clade is collapsed for clarity. All nodes presented have bootstrap confidence values above 90%. Distribution of recombination hot- and coldspots across the alignment based on the RRT (B) and the BDT (C) methods. For both plots light and dark grey represent 95% and 99% confidence intervals of expected recombination clustering. Peaks above the shaded area represent recombination hotspots and drops below represent coldspots, annotated on the corresponding ORF genome schematic above each plot by vertical red and blue lines respectively. All ORF names and the NTD and RBD encoding regions of Spike are also annotated on the schematics.
