## Supplementary figures S1 and S2, and table S1. for "Exploring the natural origins of SARS-CoV-2 in the light of recombination": Lytras-etal_nCoV_origins-suppTableS1.csv

NAME	HOST	LOCATION	ACC	SOURCE	GISAID acknowledgments	GARD analysis
Longquan_140	Rhinolophus_monoceros	Zhejiang	KF294457	10.1016/j.virol.2017.03.019		Y
LYRa11	Rhinolophus_affinis	Yunnan	KF569996	10.1128/JVI.00631-14		Y
Rs3367	Rhinolophus_sinicus	Yunnan	KC881006
WIV1	Rhinolophus_sinicus	Yunnan	KF367457	10.1038/nature12711
279_2005	Rhinolophus_macrotis	Hubei	DQ648857
Pangolin-CoV	Manis_javanica	Guangdong	EPI_ISL_410721	10.1038/s41586-020-2313-x	Yongyi Shen; Lihua Xiao; Wu Chen	Y
SARS-CoV-2	Homo_sapiens	Hubei	MN908947			Y
RmYN02	Rhinolophus_malayanus	Yunnan	EPI_ISL_412977	10.1016/j.cub.2020.05.023	Weifeng Shi; Tao Hu; Hong Zhou; Juan Li; Xing Chen; Alice Catherine Hughes; Yuhai Bi	Y
RaTG13	Rhinolophus_affinis	Yunnan	EPI_ISL_402131	10.1038/s41586-020-2012-7	Yan Zhu; Ping Yu; Bei Li; Ben Hu; Hao-Rui Si; Xing-Lou Yang; Peng Zhou; Zheng-Li Shi	Y
CoVZC45	Rhinolophus_sinicus	Zhejiang	MG772933	10.1038/s41426-018-0155-5
CoVZXC21	Rhinolophus_sinicus	Zhejiang	MG772934	10.1038/s41426-018-0155-5		Y
P4L	Manis_javanica	Guangxi	EPI_ISL_410538	10.1038/s41586-020-2169-0	Wu-Chun Cao; Tommy Tsan-Yuk Lam; Na Jia; Ya-Wei Zhang; Jia-Fu Jiang; Bao-Gui Jiang
P5L	Manis_javanica	Guangxi	EPI_ISL_410540	10.1038/s41586-020-2169-0	Wu-Chun Cao; Tommy Tsan-Yuk Lam; Na Jia; Ya-Wei Zhang; Jia-Fu Jiang; Bao-Gui Jiang
P1E	Manis_javanica	Guangxi	EPI_ISL_410539	10.1038/s41586-020-2169-0	Wu-Chun Cao; Tommy Tsan-Yuk Lam; Na Jia; Ya-Wei Zhang; Jia-Fu Jiang; Bao-Gui Jiang	Y
P5E	Manis_javanica	Guangxi	EPI_ISL_410541	10.1038/s41586-020-2169-0	Wu-Chun Cao; Tommy Tsan-Yuk Lam; Na Jia; Ya-Wei Zhang; Jia-Fu Jiang; Bao-Gui Jiang
P2V	Manis_javanica	Guangxi	EPI_ISL_410542	10.1038/s41586-020-2169-0	Wu-Chun Cao; Tommy Tsan-Yuk Lam; Na Jia; Ya-Wei Zhang; Jia-Fu Jiang; Bao-Gui Jiang
BM48-31	Rhinolophus_blasii	Bulgaria	NC_014470
BtKY72	Rhinolophus_spp	Kenya	KY352407
RpShaanxi2011	Rhinolophus_pusillus	Shaanxi	JX993987	10.3201/eid1906.121648		Y
F46	Rhinolophus_pusillus	Yunnan	KU973692	10.1038/emi.2016.140		Y
Yunnan2011	Chaerephon_plicata	Yunnan	JX993988	10.3201/eid1906.121648		Y
Rp3	Rhinolophus_pearsoni	Guangxi	DQ071615
Rs672	Rhinolophus_sinicus	Guizhou	FJ588686
HSZ-Cc|SC1	Homo_sapiens	Guangdong	AY394995
Rs4237	Rhinolophus_sinicus	Yunnan	KY417147			Y
YN2013	Rhinolophus_sinicus	Yunnan	KJ473816
YN2018D	Rhinolophus_affinis	Yunnan	MK211378
YN2018A	Rhinolophus_affinis	Yunnan	MK211375
YN2018B	Rhinolophus_affinis	Yunnan	MK211376
Rs4874	Rhinolophus_sinicus	Yunnan	KY417150
WIV16	Rhinolophus_sinicus	Yunnan	KT444582
Rs4081	Rhinolophus_sinicus	Yunnan	KY417143
RsSHC014	Rhinolophus_sinicus	Yunnan	KC881005
Anlong-103	Rhinolophus_sinicus	Guizhou	KY770858
Anlong-112	Rhinolophus_sinicus	Guizhou	KY770859
Rs4247	Rhinolophus_sinicus	Yunnan	KY417148
Rs4231	Rhinolophus_sinicus	Yunnan	KY417146
Rs4255	Rhinolophus_sinicus	Yunnan	KY417149
Rs7327	Rhinolophus_sinicus	Yunnan	KY417151
As6526	Aselliscus_stoliczkanus	Yunnan	KY417142
Rs4084	Rhinolophus_sinicus	Yunnan	KY417144
Rs9401	Rhinolophus_sinicus	Yunnan	KY417152
Rf4092	Rhinolophus_ferrumequinum	Yunnan	KY417145			Y
YN2018C	Rhinolophus_affinis	Yunnan	MK211377
HKU3-9	Rhinolophus_sinicus	Guangdong	GQ153544	10.1073/pnas.0506735102
HKU3-10	Rhinolophus_sinicus	Guangdong	GQ153545	10.1073/pnas.0506735102
HKU3-13	Rhinolophus_sinicus	Guangdong	GQ153548	10.1073/pnas.0506735102
HKU3-11	Rhinolophus_sinicus	Guangdong	GQ153546	10.1073/pnas.0506735102
HKU3-5	Rhinolophus_sinicus	Guangdong	GQ153540	10.1073/pnas.0506735102
HKU3-7	Rhinolophus_sinicus	Guangdong	GQ153542	10.1073/pnas.0506735102
HKU3-2	Rhinolophus_sinicus	Guangdong	DQ084199	10.1073/pnas.0506735102
HKU3-12	Rhinolophus_sinicus	Guangdong	GQ153547	10.1073/pnas.0506735102
HKU3-4	Rhinolophus_sinicus	Guangdong	GQ153539	10.1073/pnas.0506735102
HKU3-6	Rhinolophus_sinicus	Guangdong	GQ153541	10.1073/pnas.0506735102
HKU3-1	Rhinolophus_sinicus	Guangdong	DQ022305	10.1073/pnas.0506735102		Y
HKU3-3	Rhinolophus_sinicus	Guangdong	DQ084200	10.1073/pnas.0506735102
HKU3-8	Rhinolophus_sinicus	Guangdong	GQ153543	10.1073/pnas.0506735102
YNLF_31C	Rhinolophus_ferrumequinum	Yunnan	KP886808
HuB2013	Rhinolophus_sinicus	Hubei	KJ473814
GX2013	Rhinolophus_sinicus	Guangxi	KJ473815
SC2018	Rhinolophus_spp	Sichuan	MK211374
HeB2013	Rhinolophus_ferrumequinum	Hebei	KJ473812
SX2013	Rhinolophus_ferrumequinum	Shanxi	KJ473813
Rf1	Rhinolophus_ferrumequinum	Hubei	DQ412042
Jiyuan-84	Rhinolophus_ferrumequinum	Henan	KY770860
YNLF_34C	Rhinolophus_ferrumequinum	Yunnan	KP886809
JTMC15	Rhinolophus_ferrumequinum	Jilin	KU182964			Y
Rm1	Rhinolophus_macrotis	Hubei	DQ412043
JL2012	Rhinolophus_ferrumequinum	Jilin	KJ473811			Y
RshSTT182	Rhinolophus_shameli	Cambodia	EPI_ISL_852604	10.1101/2021.01.26.428212	Vibol Hul; Deborah Delaune; Erik A Karlsson; Ou Tey Putita; Alexandre Hassanin; Artem Baidaliuk; Fabiana Gámbaro; Vuong Tan Tu; Lucy Keatts; Jonna Mazet; Christine Johnson; Philippe Buchy; Philippe Dussart; Tracey Goldstein; Etienne Simon-Lorière; Veasna Duong	Y
RshSTT200	Rhinolophus_shameli	Cambodia	EPI_ISL_852605	10.1101/2021.01.26.428212	Vibol Hul; Deborah Delaune; Erik A Karlsson; Ou Tey Putita; Alexandre Hassanin; Artem Baidaliuk; Fabiana Gámbaro; Vuong Tan Tu; Lucy Keatts; Jonna Mazet; Christine Johnson; Philippe Buchy; Philippe Dussart; Tracey Goldstein; Etienne Simon-Lorière; Veasna Duong
RacCS203	Rhinolophus_acuminatus	Thailand	MW251308	10.1038/s41467-021-21240-1		Y
Rc-o319	Rhinolophus_cornutus	Japan	LC556375	10.3201/eid2612.203386		Y
RsYN04	Rhinolophus_sinicus	Yunnan		10.1101/2021.03.08.434390	Hong Zhou; Jingkai Ji; Xing Chen; Yuhai Bi; Juan Li; Tao Hu; Hao Song; Yanhua Chen; Mingxue Cui; Yanyan Zhang; Alice C. Hughes; Edward C. Holmes; Weifeng Shi	Y
RmYN08	Rhinolophus_malayanus	Yunnan		10.1101/2021.03.08.434390	Hong Zhou; Jingkai Ji; Xing Chen; Yuhai Bi; Juan Li; Tao Hu; Hao Song; Yanhua Chen; Mingxue Cui; Yanyan Zhang; Alice C. Hughes; Edward C. Holmes; Weifeng Shi
RmYN05	Rhinolophus_malayanus	Yunnan		10.1101/2021.03.08.434390	Hong Zhou; Jingkai Ji; Xing Chen; Yuhai Bi; Juan Li; Tao Hu; Hao Song; Yanhua Chen; Mingxue Cui; Yanyan Zhang; Alice C. Hughes; Edward C. Holmes; Weifeng Shi
RpYN06	Rhinolophus_pusillus	Yunnan		10.1101/2021.03.08.434390	Hong Zhou; Jingkai Ji; Xing Chen; Yuhai Bi; Juan Li; Tao Hu; Hao Song; Yanhua Chen; Mingxue Cui; Yanyan Zhang; Alice C. Hughes; Edward C. Holmes; Weifeng Shi	Y
PrC31	Rhinolophus_spp	Yunnan	EPI_ISL_1098866	10.1101/2021.03.17.435823	Li-li Li; Jing-lin Wang; Xiao-hua Ma; Jin-song Li; Xiao-fei Yang; Wei-feng Shi; Zhao-jun Duan	Y
